# Determinants of gut microbiome composition and its response to a dietary intervention in a multi-ethnic cohort: a pop-up village study

**DOI:** 10.64898/2026.09.16.751977

**Authors:** L. Jagan, Sneha Upreti, Aditi Muglikar, Ohad Manor, Darshit Patel

**Affiliations:** Cartema Bio, Bangalore, Karnataka, India; Tovanot, NJ, USA

**Author notes:** **Corresponding Author:** Darshit Patel, Cartema Bio, No. 7/1, Haudin Rd, Halasuru, Yellappa Chetty Layout, Bangalore, Karnataka, India, 560042.

**Keywords:** Gut Microbiome, Dietary intervention, Shotgun Metagenomics, Pop-Up Village Study

## Abstract

**Background:** Dietary intervention can modulate the composition of gut microbial community. However, the consistency and magnitude of these changes may differ between individuals. Emerging evidence indicates that such variation is influenced by the baseline microbial composition and host characteristics, while variation in diet, lifestyle, and environmental exposures can further contribute to this heterogeneity. Shared-living settings, in which participants co-reside at a common site and consume a standardized diet, provide an opportunity to minimize variability arising from these external factors and to investigate the factors of microbiome composition and response to diet. In this study, we characterized the determinants of baseline gut microbial composition and evaluated the response to a short-term gut-friendly dietary intervention in a multi-ethnic cohort living under shared-living conditions.

**Methods:** Forty-three adults from North India, South India and international backgrounds co-lived in a “pop-up village” for 15 days in a single-arm design. Participants followed a gut-friendly dietary regimen. Participants were stratified by body mass index (BMI) as overweight/obese (OW, ≥ 25) or non-overweight (Non-OW, < 25). Stool samples collected at baseline and at the end of the dietary intervention (43 participants, 86 samples) were profiled by Oxford Nanopore shotgun metagenomics. Samples were evaluated for taxonomic composition, alpha diversity (per-participant linear mixed-effects models), differential abundance (consensus across three tools: MaAsLin2, LinDA, ALDEx2), and assembly-based functional gene content for six important metabolic pathways.

**Results:** At baseline, geographic region (p = 0.046) and BMI (p = 0.024) were the main factors to structure the community composition, whereas habitual diet type was not (p = 0.792). The intervention produced a small but highly reproducible shift, significant across all five distance metrics (p ≤ 0.003). The response was stronger among overweight (OW) participants, who showed a significant shift (p = 0.001), whereas non-overweight (Non-OW) participants did not (p = 0.181). The Timepoint with BMI interaction was significant for Bray-Curtis (p = 0.021) and Aitchison (p = 0.028) distances. Whole-cohort differential-abundance analysis identified depletion of the oral-associated species *Streptococcus parasanguinis* (q = 0.010) and *Gemella sanguinis* (q = 0.021), together with differential abundance of six genera, including decreased *Actinomyces* (q = 0.004) and increased *Faecalibacterium* (q = 0.016). Functional community composition of six major metabolic pathways remained largely stable at the whole-cohort level.

**Conclusion:** A short, shared gut-friendly diet elicited a modest but coordinated shift in gut microbiome composition, characterized by depletion of several oral-associated pathobiont taxa and enrichment of fibre-fermenting taxa, with the community-level compositional shift observed predominantly among overweight participants.
