## Supplementary material for "Determinants of gut microbiome composition and its response to a dietary intervention in a multi-ethnic cohort: a pop-up village study": Metadata

Zu Id	Participant No.	Timepoint	DA Sample Id	Age	Gender	Height	Weight	BMI	Diet Type	City	State	Country	Geographic Region
ZU_1_B	ZU_1	B	7026	41	Biological Male	178	72	22.72	Vegetarian	Thiruvananthapuram	Kerala	India	South India
ZU_1_P	ZU_1	P	7349	41	Biological Male	178	73	23.04	Vegetarian	Thiruvananthapuram	Kerala	India	South India
ZU_2_B	ZU_2	B	7386	31	Biological Male	179	72	22.47	Vegetarian	Indore	Madhya Pradesh	India	North India
ZU_2_P	ZU_2	P	7319	31	Biological Male	179	72	22.47	Vegetarian	Indore	Madhya Pradesh	India	North India
ZU_3_B	ZU_3	B	11274	22	Biological Male	175	83	27.10	Vegetarian	Pune	Maharashtra	India	North India
ZU_3_P	ZU_3	P	8693	22	Biological Male	175	85	27.76	Vegetarian	Pune	Maharashtra	India	North India
ZU_4_B	ZU_4	B	7046	35	Biological Male	190	113	31.30	Non-Vegetarian	London	England	International	International
ZU_4_P	ZU_4	P	8672	35	Biological Male	190	110	30.47	Non-Vegetarian	London	London	International	International
ZU_5_B	ZU_5	B	7313	33	Biological Male	171	66	22.57	Non-Vegetarian	Idukki	Kerala	India	South India
ZU_5_P	ZU_5	P	7294	33	Biological Male	171	66	22.57	Non-Vegetarian	Munnar	Kerala	India	South India
ZU_6_B	ZU_6	B	7429	26	Biological Male	185	79	23.08	Non-Vegetarian	Salem	Tamil Nadu	India	South India
ZU_6_P	ZU_6	P	7454	26	Biological Male	185	76	22.21	Non-Vegetarian	Salem	Tamil Nadu	India	South India
ZU_7_B	ZU_7	B	6992	30	Biological Male	177	90	28.73	Non-Vegetarian	Kolkata	West Bengal	India	North India
ZU_7_P	ZU_7	P	7358	30	Biological Male	177	90	28.73	Non-Vegetarian	Kolkata	West Bengal	India	North India
ZU_8_B	ZU_8	B	10305	42	Biological Female	152.4	57	24.54	Non-Vegetarian	Pune	Maharashtra	India	North India
ZU_8_P	ZU_8	P	11600	42	Biological Female	155	57	23.73	Non-Vegetarian	Pune	Maharashtra	India	North India
ZU_10_B	ZU_10	B	7295	37	Biological Male	173	91	30.41	Non-Vegetarian	Dakshina Kannada	Karnataka	India	South India
ZU_10_P	ZU_10	P	7045	37	Biological Male	173	92	30.74	Non-Vegetarian	Bangalore	Karnataka	India	South India
ZU_12_B	ZU_12	B	8647	34	Biological Male	185.42	82	23.85	Non-Vegetarian	Bangalore	Karnataka	India	South India
ZU_12_P	ZU_12	P	11229	34	Biological Male	182.88	84	25.12	Non-Vegetarian	Bangalore	Karnataka	India	South India
ZU_13_B	ZU_13	B	8611	35	Biological Male	172	82	27.72	Non-Vegetarian	Prakasam	Andhra Pradesh	India	South India
ZU_13_P	ZU_13	P	6981	35	Biological Male	172	85	28.73	Non-Vegetarian	Prakasam	Andhra Pradesh	India	South India
ZU_14_B	ZU_14	B	11492	28	Biological Male	165	69	25.34	Vegetarian	Mumbai	Maharashtra	India	North India
ZU_14_P	ZU_14	P	7333	28	Biological Male	165	68	24.98	Vegetarian	Mumbai	Maharashtra	India	North India
ZU_15_B	ZU_15	B	7449	24	Biological Male	165	70	25.71	Non-Vegetarian	Banglore	Karnataka	India	South India
ZU_15_P	ZU_15	P	7364	24	Biological Male	165	70	25.71	Non-Vegetarian	Indore	Madhya Pradesh	India	North India
ZU_16_B	ZU_16	B	10356	29	Biological Male	173	58	19.38	Vegetarian	Bangalore	Karnataka	India	South India
ZU_16_P	ZU_16	P	7346	29	Biological Male	173	58	19.38	Vegetarian	Bangalore	Karnataka	India	South India
ZU_17_B	ZU_17	B	7324	20	Biological Male	193.04	100	26.84	Non-Vegetarian	Gautam Buddha Nagar	Uttar Pradesh	India	North India
ZU_17_P	ZU_17	P	7354	20	Biological Male	193.04	99	26.57	Non-Vegetarian	Gautam Buddha Nagar	Uttar Pradesh	India	North India
ZU_18_B	ZU_18	B	7306	23	Biological Male	169	75	26.26	Vegetarian	Allahabad	Uttar Pradesh	India	North India
ZU_18_P	ZU_18	P	10346	23	Biological Male	170	71	24.57	Vegetarian	Ranchi	Jharkhand	India	North India
ZU_19_B	ZU_19	B	7325	22	Biological Male	170	75	25.95	Vegetarian	Nizamabad	Telangana	India	South India
ZU_19_P	ZU_19	P	10345	22	Biological Male	170	75	25.95	Vegetarian	Nizamabad	Telangana	India	South India
ZU_20_B	ZU_20	B	10370	25	Biological Male	169	74	25.91	Non-Vegetarian	Kanchipuram	Tamil Nadu	India	South India
ZU_20_P	ZU_20	P	7424	25	Biological Male	169	74	25.91	Non-Vegetarian	Kanchipuram	Tamil Nadu	India	South India
ZU_21_B	ZU_21	B	7344	26	Biological Female	165.1	55	20.18	Non-Vegetarian	Gurgaon	Haryana	India	North India
ZU_21_P	ZU_21	P	10316	26	Biological Female	165.1	53	19.44	Non-Vegetarian	Gurgaon	Haryana	India	North India
ZU_22_B	ZU_22	B	10368	37	Biological Female	165	81	29.75	Vegetarian	South West Delhi	Delhi	India	North India
ZU_22_P	ZU_22	P	7361	37	Biological Female	165	81	29.75	Vegetarian	West Delhi	Delhi	India	North India
ZU_24_B	ZU_24	B	8597	45	Biological Male	171	70	23.94	Vegetarian	Brisbane	QLD	International	International
ZU_24_P	ZU_24	P	10314	45	Biological Male	171	72	24.62	Vegetarian	Graceville	Queensland	International	International
ZU_26_B	ZU_26	B	7323	37	Biological Female	160	61	23.83	Non-Vegetarian	Noida	Uttar Pradesh	India	North India
ZU_26_P	ZU_26	P	7341	37	Biological Female	160	59	23.05	Non-Vegetarian	Noida	Uttar Pradesh	India	North India
ZU_27_B	ZU_27	B	7356	28	Biological Male	182	80	24.15	Non-Vegetarian	Bangalore	Karnataka	India	South India
ZU_27_P	ZU_27	P	6991	28	Biological Male	183	81	24.19	Non-Vegetarian	Bangalore	Karnataka	India	South India
ZU_28_B	ZU_28	B	7334	35	Biological Male	190	63	17.45	Non-Vegetarian	Ulyanovsk	Russia	International	International
ZU_28_P	ZU_28	P	10372	35	Biological Male	190	63	17.45	Non-Vegetarian	Ulyanovsk	Ulyanovsk region	International	International
ZU_29_B	ZU_29	B	8724	33	Biological Male	176	68	21.95	Vegetarian	Thane	Maharashtra	India	North India
ZU_29_P	ZU_29	P	7308	33	Biological Male	176	68	21.95	Vegetarian	Thane	Maharashtra	India	North India
ZU_30_B	ZU_30	B	7016	46	Biological Male	182	68	20.53	Non-Vegetarian	Reno	Nevada	International	International
ZU_30_P	ZU_30	P	7387	46	Biological Male	182	68	20.53	Non-Vegetarian	Reno	Nevada	International	International
ZU_31_B	ZU_31	B	7025	36	Biological Female	172	61	20.62	Non-Vegetarian	California	California	International	International
ZU_31_P	ZU_31	P	7380	36	Biological Female	173	61	20.38	Non-Vegetarian	Private	Private	International	International
ZU_32_B	ZU_32	B	6995	29	Biological Male	170	95	32.87	Non-Vegetarian	Coimbatore	Tamil Nadu	India	South India
ZU_32_P	ZU_32	P	7293	29	Biological Male	170	95	32.87	Non-Vegetarian	Coimbatore	Tamil Nadu	India	South India
ZU_33_B	ZU_33	B	7300	35	Biological Male	180	75	23.15	Non-Vegetarian	-	-	International	International
ZU_33_P	ZU_33	P	7385	35	Biological Male	180	70	21.60	Non-Vegetarian	-	-	International	International
ZU_34_B	ZU_34	B	7031	22	Biological Male	187	98	28.02	Vegetarian	Gwalior	Madhya Pradesh	India	North India
ZU_34_P	ZU_34	P	7304	22	Biological Male	187	101	28.88	Vegetarian	Morena	Madhya Pradesh	India	North India
ZU_35_B	ZU_35	B	10347	27	Biological Female	163	70	26.35	Vegetarian	Dharwad	Karnataka	India	South India
ZU_35_P	ZU_35	P	8656	27	Biological Female	164	70	26.03	Vegetarian	Dharwad	Karnataka	India	South India
ZU_36_B	ZU_36	B	11555	24	Biological Male	167.64	68	24.20	Vegetarian	Jalandhar	Punjab	India	North India
ZU_36_P	ZU_36	P	8713	24	Biological Male	167	68	24.38	Vegetarian	Jalandhar	Punjab	India	North India
ZU_37_B	ZU_37	B	8691	35	Biological Female	160	77	30.08	Vegetarian	Mumbai	Maharashtra	India	North India
ZU_37_P	ZU_37	P	7432	35	Biological Female	160	80	31.25	Vegetarian	Mumbai	Maharashtra	India	North India
ZU_38_B	ZU_38	B	6988	27	Biological Male	167	64	22.95	Non-Vegetarian	Bangalore	Karnataka	India	South India
ZU_38_P	ZU_38	P	11557	27	Biological Male	176	61	19.69	Non-Vegetarian	Bangalore	Karnataka	India	South India
ZU_39_B	ZU_39	B	7032	23	Biological Male	167	55	19.72	Vegetarian	Bulandshahr	Uttar Pradesh	India	North India
ZU_39_P	ZU_39	P	10298	23	Biological Male	168	55	19.49	Vegetarian	Bulandshahr	Uttar Pradesh	India	North India
ZU_40_B	ZU_40	B	11325	32	Biological Male	165	65	23.88	Non-Vegetarian	Grama	Grama	International	International
ZU_40_P	ZU_40	P	7379	31	Biological Male	163	66	24.84	Non-Vegetarian	Bangalore	Karnataka	India	South India
ZU_41_B	ZU_41	B	8642	25	Biological Male	175	75	24.49	Non-Vegetarian	Kozhikode	Kerala	India	South India
ZU_41_P	ZU_41	P	8653	25	Biological Male	176	74	23.89	Non-Vegetarian	Kozhikode	Kerala	India	South India
ZU_42_B	ZU_42	B	11879	27	Biological Male	165	65	23.88	Vegetarian	Noida	Noida	International	International
ZU_42_P	ZU_42	P	8686	27	Biological Male	165	63	23.14	Vegetarian	Noida	Noida	International	International
ZU_44_B	ZU_44	B	10320	33	Biological Male	166	75	27.22	Vegetarian	South Delhi	Delhi	India	North India
ZU_44_P	ZU_44	P	10363	33	Biological Male	167	75	26.89	Vegetarian	Gautam Buddha Nagar	Uttar Pradesh	India	North India
ZU_45_B	ZU_45	B	7345	26	Biological Male	190	92	25.48	Non-Vegetarian	Mumbai	Maharashtra	India	North India
ZU_45_P	ZU_45	P	39593	26	Biological Male	190	88	24.38	Non-Vegetarian	Mumbai	Maharashtra	India	North India
ZU_46_B	ZU_46	B	7321	26	Biological Male	160	56	21.87	Vegetarian	Pratapgarh	Uttar Pradesh	India	North India
ZU_46_P	ZU_46	P	10462	26	Biological Male	160	56	21.87	Vegetarian	Pratapgarh	Uttar Pradesh	India	North India
ZU_47_B	ZU_47	B	7435	30	Biological Male	191	80	21.93	Non-Vegetarian	Kauniainen	Uusimaa � Finland	International	International
ZU_47_P	ZU_47	P	7012	30	Biological Male	191	81	22.20	Non-Vegetarian	Kauniainen	Uusimaa � Finland	International	International
ZU_48_B	ZU_48	B	10364	73	Biological Male	186	82	23.70	Non-Vegetarian	Dubai	UAE	International	International
ZU_48_P	ZU_48	P	8660	73	Biological Male	186	83	23.99	Non-Vegetarian	Dubai	UAE	International	International
